# Basal ppGpp signalling by SpoT integrates metabolism with acid resistance

**DOI:** 10.64898/2026.01.26.700336

**Authors:** Yueyue Liu, Muriel Leandra Schicketanz, Xichuan Zhai, Ling Deng, Kenn Gerdes, Yong Everett Zhang

**Author notes:** Correspondence: Yong Everett Zhang. Y.Y.L. and M.L.S. contributed equally to this work.

## Abstract

Bacteria maintain low basal levels of the alarmone ppGpp during steady-state growth, yet how this basal state is established and why it matters physiologically remain poorly understood. Here, we show that basal ppGpp represents an actively maintained regulatory state that coordinates metabolic homeostasis with stress resistance. Using a targeted perturbation of SpoT regulation in *Escherichia coli*, we uncover a sharp requirement for a sub-basal yet non-zero ppGpp pool to sustain growth in minimal medium and survival under extreme acid stress. Disruption of this basal state leads to misallocation of metabolic flux into arginine biosynthesis, depletion of glutamate, and collapse of the glutamate-dependent Gad acid resistance system. Through intragenic suppressor analysis, enzymatic perturbations, and protein-level feedback measurements, we further demonstrate that SpoT intrinsically tunes basal ppGpp through a distributed intramolecular regulatory network coupled to negative feedback control of SpoT abundance. This regulatory logic stabilizes ppGpp within a narrow physiological window, below the threshold of canonical stringent response activation. The requirement for SpoT-dependent basal ppGpp regulation is conserved in pathogenic *Salmonella* and *Shigella*. Together, our findings establish basal ppGpp as a distinct and actively regulated signaling regime that integrates metabolism and stress preparedness beyond acute starvation responses.
