## Supplementary material for "Basal ppGpp signalling by SpoT integrates metabolism with acid resistance": Table S3

### Sheet: legend
Table S3. Differential gene expression analysis of RNA-seq data from spoTwt and spoTH414A strains. In total, the transcription levels of 4575 genes of MG1655 were analysed. At a setting of |Log2(FC)| > 1 and FDR < 0.05, 865 and 949 genes were down and up-regulated, respectively. The change-of-folds |Log2(FC)| of each gene are also shown.

### Sheet: Sheet1
Genes down in H414A (865)	Log2(FC)<-1	Genes up in H414A (949)	Log2(FC)>1
ykgM	-9.76	pspG	6.32
ykgO	-8.73	ycjM	6.07
zinT	-8.46	tisB	6.02
arrS	-7.79	pspA	6
hdeB	-7.4	yagH	5.39
hdeA	-7.37	cusC	5.37
gadE	-7.25	pspD	5.24
gadB	-6.91	ydeT	5.2
patA	-6.38	yagG	5.15
gadA	-6.34	pspE	5.06
dps	-6.12	ycjN	5
yebV	-6.05	pspC	4.96
glsA	-6.01	pspB	4.74
slp	-5.77	recN	4.68
yciG	-5.75	dinI	4.63
gadC	-5.7	yebG	4.6
hdeD	-5.64	ydeS	4.56
yhiD	-5.63	nemR	4.53
yahO	-5.37	xynR	4.44
gadF	-5.27	recX	4.42
ygdI	-5.27	yebE	4.38
sra	-5.26	yagF	4.36
yohP	-5.22	ydeR	4.33
katE	-5.05	gfcB	4.3
tktB	-5.05	sulA	4.15
bdm	-4.95	ykfH	4.12
talA	-4.94	yghF	4.11
wrbA	-4.94	ychS	4.07
znuA	-4.87	yfhL	3.99
yeaH	-4.82	yafP	3.96
gadW	-4.81	ykfG	3.93
ytjA	-4.8	umuD	3.91
poxB	-4.79	recA	3.91
ycgB	-4.75	ygiS	3.89
yjbE	-4.68	gfcC	3.84
yiaG	-4.66	mntP	3.81
elaB	-4.56	dinD	3.78
yccJ	-4.49	ydfU	3.77
ybgA	-4.49	borD	3.72
adhP	-4.45	umuC	3.71
glgC	-4.4	yjiH	3.7
nrdF	-4.39	yijF	3.67
yeaG	-4.37	yncJ	3.67
gabD	-4.37	metR	3.65
dadA	-4.32	tyrP	3.64
osmE	-4.32	gfcA	3.61
adhE	-4.31	higB	3.57
osmC	-4.22	cusB	3.56
narY	-4.21	marR	3.54
otsA	-4.17	ygcN	3.54
glgA	-4.16	yahM	3.53
ecnB	-4.11	plaP	3.52
ynaL	-4.11	insJ	3.52
ybaT	-4.07	hokD	3.5
dsrA	-4.07	argA	3.5
gabT	-4.02	mgtA	3.49
ilvC	-4	yoeG	3.47
ydiZ	-4	satP	3.46
dosC	-3.99	yfcJ	3.46
osmY	-3.98	yafW	3.46
yhcO	-3.92	cspG	3.44
ycaC	-3.92	chiP	3.44
asd	-3.91	cusF	3.43
gatA	-3.9	opgE	3.42
pliG	-3.9	yhhQ	3.41
fbaB	-3.89	insK	3.4
csrC	-3.88	argF	3.38
treF	-3.87	ycgX	3.36
yhgO	-3.87	xanP	3.35
ygjH	-3.87	yafO	3.34
yeaQ	-3.86	prfH	3.33
otsB	-3.82	yadN	3.32
glgX	-3.81	yjfZ	3.31
gmd	-3.8	ycjO	3.3
ggt	-3.8	dinF	3.27
glgB	-3.77	ilvM	3.22
dosP	-3.77	ykfI	3.21
sodC	-3.76	argQ	3.19
yehE	-3.73	cho	3.19
yahK	-3.73	yadS	3.18
gadX	-3.73	rcnA	3.16
aceB	-3.73	yiiX	3.12
rmf	-3.7	ylaC	3.12
aceA	-3.69	rdlD	3.09
yhjG	-3.68	yeeH	3.05
glgP	-3.63	yagE	3.03
sufD	-3.6	insA1	3.03
ydeI	-3.59	nfeR	3.03
paoC	-3.58	sieB	3.02
rcsA	-3.57	yjjQ	3.02
gatY	-3.55	ybiA	3.02
bolA	-3.52	afuC	3
gatZ	-3.52	cynR	2.99
yncG	-3.51	ymgA	2.99
nrdE	-3.51	yfgH	2.98
clsB	-3.51	aslB	2.97
ybhP	-3.5	ves	2.97
paoB	-3.5	aroL	2.95
narW	-3.45	relE	2.92
kbp	-3.44	cspH	2.92
sufC	-3.43	marA	2.92
lhgD	-3.43	yahN	2.9
ybdR	-3.42	ariR	2.9
yciF	-3.41	yoeB	2.88
yghA	-3.39	yafT	2.85
ykgL	-3.38	ansP	2.83
msyB	-3.38	lexA	2.83
dapB	-3.38	cpxP	2.79
gcvB	-3.38	yjeM	2.79
sufS	-3.36	ldrB	2.79
sufB	-3.35	ompN	2.78
dkgA	-3.32	cspA	2.78
btuE	-3.32	ydjM	2.78
yjjZ	-3.3	ycgR	2.78
hdhA	-3.29	ybcF	2.77
ilvN	-3.27	ibpB	2.75
fbaA	-3.26	yidD	2.74
pgl	-3.26	ykfN	2.74
gatB	-3.26	higA	2.74
wza	-3.24	gspM	2.73
dadX	-3.24	endA	2.71
aidB	-3.23	dinQ	2.71
ybhG	-3.22	ybgQ	2.7
yhfG	-3.2	yjaA	2.7
fic	-3.19	ttdT	2.69
yccU	-3.17	afuB	2.68
ydcK	-3.17	soxS	2.67
paoA	-3.16	argC	2.66
nrdH	-3.15	nemA	2.65
dctR	-3.15	thiM	2.65
yodD	-3.14	yefM	2.64
malP	-3.14	ortT	2.64
treA	-3.12	fabA	2.64
ybdK	-3.12	fliA	2.63
sufA	-3.11	setB	2.6
yniA	-3.1	ydhJ	2.59
fadI	-3.1	lysP	2.59
yqjD	-3.08	sfmD	2.58
mdtE	-3.03	yfdX	2.58
narZ	-3.02	cbl	2.57
chaB	-3.02	motA	2.57
ugpB	-3.01	yqiK	2.56
manX	-3.01	rrrD	2.56
grxB	-3	uacT	2.56
gdhA	-3	pheP	2.54
nagB	-3	yhbE	2.54
ydgA	-2.99	tyrV	2.54
nrdI	-2.99	mmuP	2.53
yfdC	-2.99	ybdN	2.53
wcaE	-2.98	setC	2.51
gatC	-2.97	pyrE	2.5
yhbO	-2.97	dgcZ	2.5
yajO	-2.96	yjgZ	2.49
bcsG	-2.96	yoeH	2.49
yqjC	-2.95	ldrD	2.49
glaH	-2.94	glyT	2.49
aceK	-2.93	bhsA	2.46
lpp	-2.93	argI	2.46
uspB	-2.93	rdlB	2.46
yjdI	-2.91	mltF	2.45
pflB	-2.91	flhE	2.45
yohC	-2.91	ymcF	2.45
znuC	-2.89	entS	2.44
yldA	-2.89	rpmE	2.44
gcvP	-2.88	cspF	2.43
gapA	-2.87	ydjO	2.43
yceK	-2.87	argB	2.43
ompC	-2.87	yecR	2.42
osmF	-2.85	motB	2.42
yhjR	-2.85	queD	2.42
btuD	-2.81	citR	2.41
gsiB	-2.8	gspO	2.41
ppc	-2.8	gltP	2.4
bcsF	-2.8	yghE	2.4
lysC	-2.8	yeeL	2.4
entF	-2.79	yebZ	2.39
yagU	-2.78	deaD	2.39
yncL	-2.77	yebF	2.39
yqjG	-2.77	purT	2.38
yciE	-2.77	rnpA	2.38
ygaM	-2.75	hofC	2.38
yadX	-2.74	yhbX	2.38
ilvB	-2.74	yafN	2.37
wcaA	-2.73	dgcN	2.37
ymgE	-2.73	bglF	2.37
yjdN	-2.73	ybdM	2.36
yhhT	-2.73	torS	2.36
ryfD	-2.73	ybdL	2.35
yqjE	-2.73	purE	2.35
glgS	-2.73	alx	2.34
yohF	-2.72	yijE	2.34
yjbF	-2.72	tsx	2.33
eno	-2.71	thiD	2.33
yegP	-2.66	insZ	2.33
yiiS	-2.66	recD	2.33
uspC	-2.66	mazF	2.32
yphA	-2.65	cysB	2.32
nrdD	-2.65	gspK	2.31
ryeA	-2.63	leuX	2.31
ivbL	-2.63	tsuA	2.3
psiF	-2.62	gfcD	2.3
yjdJ	-2.62	yhcT	2.29
fadJ	-2.62	lrhA	2.29
malQ	-2.61	torY	2.28
uspD	-2.61	nfeF	2.27
phoH	-2.61	narP	2.27
ydbK	-2.6	fdrA	2.26
agp	-2.6	fau	2.26
nuoI	-2.6	yghD	2.26
nadE	-2.6	uhpT	2.26
metE	-2.6	frvR	2.26
ybgS	-2.59	yfcC	2.26
amyA	-2.59	argD	2.25
groS	-2.57	yqhD	2.25
yhhA	-2.56	ygeQ	2.25
yfjW	-2.56	argZ	2.25
glmY	-2.55	sdaC	2.25
fcl	-2.55	yhgN	2.24
yfcG	-2.54	yhcA	2.24
fruB	-2.54	yigE	2.23
ymdB	-2.54	yoeI	2.23
sodA	-2.53	rpsQ	2.22
deoA	-2.53	ymgC	2.22
ahr	-2.52	frmB	2.22
qorA	-2.52	rem	2.21
cfa	-2.52	bdcA	2.21
narU	-2.52	tyrT	2.2
wcaD	-2.5	essD	2.2
hchA	-2.49	ydfO	2.2
hpf	-2.49	dinG	2.19
ybaY	-2.49	mdtJ	2.19
deoC	-2.47	valW	2.19
cpsG	-2.46	clcB	2.19
leuD	-2.45	fdnI	2.18
csrA	-2.44	glnQ	2.18
ybeL	-2.44	insA5	2.18
sufE	-2.43	bioP	2.18
pgi	-2.43	ynaE	2.18
trpA	-2.43	hcxA	2.17
cbpA	-2.42	aroH	2.17
pepN	-2.42	ribB	2.17
rclA	-2.41	tyrA	2.17
mscS	-2.4	glnP	2.16
yedP	-2.4	fdoG	2.15
aldB	-2.4	cynX	2.15
pdxI	-2.38	yqhC	2.14
fruK	-2.38	ycjQ	2.14
mlrA	-2.37	aer	2.14
ygiW	-2.36	frmR	2.13
smg	-2.35	yhaV	2.13
sucD	-2.35	yedA	2.11
yaeH	-2.35	yqiH	2.11
aroA	-2.35	asnA	2.11
sucC	-2.35	rtcR	2.1
yihI	-2.35	tcyP	2.1
arnC	-2.34	ptsA	2.1
rutA	-2.34	fabF	2.1
ybhN	-2.33	aes	2.1
ymfI	-2.31	thiB	2.1
wzc	-2.31	frmA	2.09
ydiH	-2.31	rdlA	2.09
blc	-2.3	tsgA	2.08
manY	-2.3	thiP	2.08
micA	-2.3	ybhI	2.08
sfsA	-2.29	rpmC	2.08
cpsB	-2.29	katG	2.07
yjbG	-2.29	dusB	2.07
edd	-2.29	ynaM	2.07
wcaF	-2.28	tnaA	2.07
dnaK	-2.27	obgE	2.07
acrZ	-2.27	xylF	2.07
yjbJ	-2.27	chiA	2.06
sucB	-2.26	yagA	2.06
yjbD	-2.26	pdhR	2.06
curA	-2.25	yafQ	2.06
ydhF	-2.25	yegD	2.06
yicS	-2.25	ycaI	2.06
gcvH	-2.24	rlmF	2.05
nuoJ	-2.24	gspJ	2.05
ytiE	-2.24	rpmA	2.05
ugpC	-2.23	glyY	2.05
cspE	-2.23	hemA	2.05
ybdZ	-2.23	rmuC	2.05
prlC	-2.22	yhfK	2.05
bcsE	-2.22	thiH	2.04
ygdR	-2.22	glvC	2.04
sapD	-2.22	aroF	2.04
mscL	-2.22	ftp	2.04
ybiX	-2.21	cdaR	2.04
sucA	-2.21	mdtQ	2.04
gnd	-2.21	argH	2.04
ydcL	-2.2	yehB	2.03
ytjE	-2.2	opgB	2.03
murF	-2.2	ydeN	2.03
wcaI	-2.2	ydcZ	2.03
phr	-2.19	waaH	2.02
cecR	-2.19	tyrU	2.02
dld	-2.19	purM	2.02
yehY	-2.19	prmC	2.02
glcG	-2.18	narQ	2.02
folE	-2.18	fdnH	2.02
yghX	-2.18	yjbI	2.02
yehX	-2.17	pgaC	2.01
cysQ	-2.16	ydbD	2.01
cbpM	-2.16	dgcI	2.01
copA	-2.15	rhlE	2.01
ybhF	-2.15	yehR	2.01
yhdH	-2.15	argG	2
nanQ	-2.15	ubiV	2
hupA	-2.14	yejF	2
yhcU	-2.13	ybcK	2
tam	-2.13	emrB	2
yibF	-2.13	yebY	2
nuoH	-2.13	artJ	2
gadY	-2.13	chaA	1.99
pyrI	-2.12	yjhR	1.99
arnB	-2.12	caiA	1.99
ydhS	-2.11	psaA	1.98
leuC	-2.11	fdoH	1.98
phnO	-2.11	rcnR	1.98
ydcV	-2.1	ydjE	1.98
tomB	-2.1	rlmG	1.98
yfdI	-2.09	yccM	1.98
osmB	-2.09	insB2	1.98
dtpB	-2.09	ycdZ	1.98
yddH	-2.09	yghQ	1.97
entB	-2.09	mglA	1.97
nuoG	-2.09	trhP	1.97
ldtE	-2.08	ycaQ	1.97
groL	-2.08	yidC	1.97
gnsB	-2.08	yjfC	1.97
clpA	-2.08	mltD	1.97
wcaC	-2.07	yaaX	1.96
proX	-2.07	nusG	1.96
nuoF	-2.07	prfA	1.96
ilvH	-2.07	pdeA	1.95
nuoM	-2.07	yafY	1.95
yibI	-2.07	emrD	1.95
gpmA	-2.07	napF	1.94
ugpE	-2.07	yfjM	1.94
yedL	-2.06	dacD	1.93
elaA	-2.06	lysW	1.93
nuoE	-2.06	aslA	1.93
nuoL	-2.06	insA4	1.93
yegR	-2.05	ruvA	1.93
pgk	-2.05	ldtC	1.92
hisA	-2.04	sodB	1.92
mdtF	-2.04	insB3	1.92
yodC	-2.04	rluB	1.92
nrdA	-2.04	thiQ	1.92
ybgV	-2.04	fimD	1.91
manZ	-2.04	rlmH	1.91
glnE	-2.04	serV	1.9
gstB	-2.03	ygcP	1.9
ptsI	-2.03	djlB	1.9
ivy	-2.03	aroM	1.89
ybiI	-2.03	mqsA	1.89
ptsN	-2.03	relB	1.89
crr	-2.02	yrbN	1.89
pfkB	-2.02	ybdD	1.88
aspC	-2.02	holE	1.88
csgD	-2.01	yigF	1.88
ompA	-2.01	insB7	1.88
acnA	-2.01	truB	1.87
yjiN	-2.01	yajR	1.87
metH	-2.01	yecJ	1.87
yqaE	-2	yifB	1.87
yfcF	-2	dsbB	1.86
yghU	-2	upp	1.86
gstA	-2	citF	1.86
ldcC	-2	yfhR	1.86
gsiC	-1.99	yadE	1.84
gntT	-1.99	cvpA	1.84
tpiA	-1.99	epmA	1.84
murD	-1.99	racC	1.84
trpB	-1.98	caiB	1.84
nadR	-1.98	fimB	1.84
csgI	-1.97	mdtK	1.83
gcd	-1.96	selC	1.83
glf	-1.96	thiF	1.83
gabP	-1.96	torT	1.83
gcvT	-1.95	intS	1.83
mraY	-1.95	ldrC	1.82
gltD	-1.94	ilvG	1.82
hisF	-1.94	yjhP	1.82
pykF	-1.94	dusC	1.82
minD	-1.93	yjcB	1.82
fimA	-1.93	metN	1.82
ydhQ	-1.93	yjgL	1.82
ybjP	-1.93	yjhF	1.82
fnrS	-1.92	panZ	1.81
luxS	-1.92	yadV	1.81
pyrB	-1.92	exoD	1.81
acs	-1.91	purK	1.81
deoD	-1.91	ydgI	1.81
csrB	-1.91	aspV	1.81
pntB	-1.91	yiaD	1.81
ptsH	-1.91	mutM	1.81
ldtD	-1.91	prlF	1.8
garR	-1.9	yeeR	1.8
ypeD	-1.89	citX	1.8
yqjK	-1.89	metB	1.79
rapZ	-1.89	yhcQ	1.79
ybeZ	-1.89	fliF	1.79
uspA	-1.89	focB	1.79
tauB	-1.89	mrcA	1.79
nuoK	-1.88	fimZ	1.79
rssB	-1.88	ybhJ	1.79
ppnN	-1.88	pdeH	1.78
ybgI	-1.88	lgoT	1.78
amn	-1.87	ycfJ	1.78
ravA	-1.87	rlhA	1.78
dapD	-1.87	ilvA	1.78
aroG	-1.87	malG	1.77
rsd	-1.87	dtpA	1.77
clsC	-1.87	cadA	1.77
hisB	-1.86	yfjR	1.77
ymdF	-1.86	ybcI	1.77
dicD	-1.86	gfcE	1.77
modF	-1.86	yqiG	1.77
tusB	-1.86	rclC	1.76
glcB	-1.86	gntP	1.76
rpoS	-1.85	cbtA	1.75
potD	-1.85	carA	1.75
ycgJ	-1.85	yraH	1.75
tas	-1.85	hybA	1.74
astC	-1.85	yojI	1.74
wcaK	-1.84	tsuB	1.74
menB	-1.84	phoE	1.74
skp	-1.84	fabB	1.73
minE	-1.84	argY	1.73
focA	-1.84	mrdA	1.73
prpR	-1.83	insB1	1.73
yhjD	-1.83	insB5	1.73
ahpC	-1.83	yfhH	1.72
dcp	-1.83	caiT	1.72
yieP	-1.83	ybfE	1.71
pntA	-1.83	metV	1.71
clpS	-1.83	acrD	1.71
aroD	-1.82	yjhQ	1.7
htpG	-1.82	yebB	1.7
ydhL	-1.81	yjdM	1.7
cueR	-1.81	ydfT	1.7
hisC	-1.81	yghO	1.7
yaeP	-1.81	zntA	1.7
gapC	-1.8	fis	1.7
nlpD	-1.8	sdaB	1.69
aroE	-1.8	rplA	1.69
dacC	-1.8	tfaQ	1.69
garK	-1.79	fadL	1.69
hisH	-1.78	rcdB	1.68
trpC	-1.78	rlmC	1.68
yrdD	-1.78	thiE	1.68
gss	-1.77	flk	1.68
msrA	-1.77	yagP	1.67
cspC	-1.77	yeeY	1.67
moaB	-1.77	dcuD	1.67
dtd	-1.76	yfgI	1.67
yfjU	-1.76	serW	1.66
ysdD	-1.76	yqaB	1.66
dgcM	-1.76	yicG	1.66
astA	-1.76	rimP	1.66
alkA	-1.76	purN	1.66
murE	-1.76	corA	1.66
mtlA	-1.75	rph	1.66
rsmJ	-1.75	holD	1.65
rffH	-1.74	leuQ	1.65
yieF	-1.74	yqiI	1.65
ihfB	-1.74	ydfK	1.64
surA	-1.74	dcuB	1.64
serC	-1.74	yihO	1.64
ybeY	-1.73	ycaD	1.64
ilvI	-1.73	torC	1.64
entA	-1.73	mqsR	1.63
glcF	-1.73	mtr	1.63
leuL	-1.72	trmL	1.63
rng	-1.72	yfiB	1.63
yjgR	-1.72	rpnB	1.63
yjjU	-1.72	tfaR	1.63
nanM	-1.71	yjhZ	1.63
astD	-1.71	alaX	1.62
ycaP	-1.71	mog	1.62
leuB	-1.7	yhhX	1.62
pxpB	-1.7	yhiN	1.62
yheV	-1.7	ytfH	1.62
rbsC	-1.7	dgoT	1.62
frdA	-1.7	leuV	1.61
nanK	-1.7	glyU	1.61
polA	-1.69	dnaG	1.61
gltA	-1.69	speC	1.61
rseD	-1.68	pdeL	1.6
ynjI	-1.68	thrV	1.6
ugpA	-1.68	ilvE	1.6
idi	-1.68	tnaB	1.6
ssuE	-1.68	dauA	1.6
rffM	-1.67	fimG	1.6
pepT	-1.67	adiA	1.6
narV	-1.67	ykfF	1.6
tldE	-1.67	ubiX	1.6
lsrR	-1.66	araF	1.6
hslV	-1.66	bglH	1.59
frdB	-1.66	purR	1.59
yegH	-1.64	ygiQ	1.59
cueO	-1.64	thrW	1.59
yeaD	-1.64	yhhW	1.59
yidQ	-1.64	ycjS	1.59
gsiD	-1.64	nimT	1.59
potF	-1.64	dinB	1.58
selO	-1.64	yegV	1.58
galE	-1.64	ypdI	1.58
maeA	-1.64	queA	1.57
crl	-1.63	rdlC	1.57
hslU	-1.63	rbfA	1.57
xerC	-1.63	ygeW	1.57
yafD	-1.63	lpxL	1.57
dhaK	-1.63	htpX	1.57
yjbR	-1.63	cheA	1.57
nudC	-1.63	miaB	1.57
hisI	-1.63	ygdG	1.57
potH	-1.62	yjiR	1.57
yfhM	-1.62	pitB	1.57
degQ	-1.62	ytfI	1.56
fabY	-1.61	thrT	1.56
tsaC	-1.61	ycgH	1.56
yliM	-1.61	ygfT	1.56
tag	-1.61	trg	1.56
pxpC	-1.6	hyfD	1.56
yjfY	-1.6	tar	1.56
cspD	-1.6	ybiR	1.56
ssuD	-1.6	yehF	1.55
galK	-1.6	yeaX	1.55
ysgA	-1.6	dhaR	1.55
dgcE	-1.6	dmsB	1.54
trkA	-1.59	yobA	1.54
yhdE	-1.59	yehQ	1.54
rsmB	-1.59	pdeF	1.54
eco	-1.59	dinJ	1.54
appY	-1.59	ybeF	1.54
gltI	-1.59	pstS	1.54
serA	-1.59	yeeW	1.53
fumD	-1.59	mgtL	1.53
nagC	-1.58	gspL	1.53
yjjY	-1.58	uhpC	1.53
grcA	-1.58	argV	1.52
cdd	-1.57	yobB	1.52
yegS	-1.57	emrA	1.52
cnoX	-1.56	yjhG	1.52
paaY	-1.56	yccF	1.52
fpr	-1.56	scpA	1.51
bluF	-1.56	yegI	1.51
yciI	-1.55	degP	1.51
wcaJ	-1.55	yhdJ	1.51
ycjX	-1.55	nirC	1.51
uspF	-1.55	mazE	1.51
punC	-1.55	prfC	1.51
nfi	-1.55	fimE	1.51
yffB	-1.55	yadI	1.5
glpD	-1.55	yjeO	1.5
rpoE	-1.54	yhcC	1.49
fhlA	-1.54	yhhI	1.49
ftsZ	-1.54	yadC	1.49
hupB	-1.53	asnW	1.49
ydeJ	-1.53	infB	1.48
ypfN	-1.53	ilvD	1.48
yobF	-1.53	erpA	1.48
cca	-1.53	pgaB	1.48
hinT	-1.52	yggR	1.48
mfd	-1.52	ryfA	1.48
ybbY	-1.52	secG	1.48
rffG	-1.51	adeP	1.48
rutB	-1.51	rsfS	1.48
ompX	-1.51	rarD	1.48
yqgH	-1.51	lgoD	1.48
bsmA	-1.51	ydcO	1.48
ssuA	-1.51	ybfB	1.47
hcxB	-1.5	ygjQ	1.47
ydgD	-1.5	ydgK	1.47
ydgJ	-1.5	ycgZ	1.47
moaC	-1.49	lysZ	1.47
fadB	-1.49	yqgB	1.47
entH	-1.49	cdh	1.47
ugd	-1.49	gudP	1.47
tldD	-1.48	rho	1.46
yjgH	-1.48	dcuC	1.46
hemG	-1.48	flhB	1.46
yjbH	-1.48	yjjW	1.46
bioC	-1.48	yjhD	1.46
yibH	-1.48	ycjT	1.46
nagA	-1.47	ypdK	1.46
astB	-1.47	ymfJ	1.46
bioF	-1.47	rplO	1.46
rydB	-1.47	ykiA	1.46
mhpR	-1.46	agaS	1.46
potI	-1.46	ydeP	1.46
icd	-1.46	yfiE	1.46
yraN	-1.45	ybhQ	1.45
pepD	-1.45	bdcR	1.45
yoaC	-1.45	tqsA	1.45
slt	-1.44	mmuM	1.45
menC	-1.44	ybhK	1.45
yohD	-1.44	uidA	1.45
wecE	-1.43	ybbD	1.45
galT	-1.43	ghxP	1.44
malT	-1.43	rplY	1.44
yjbQ	-1.43	rlmA	1.44
rbsB	-1.43	mtgA	1.44
ppx	-1.43	pstC	1.44
ycgM	-1.43	yoeF	1.44
rfaD	-1.42	dtpD	1.44
ppsR	-1.42	sseB	1.43
nfo	-1.42	rplT	1.43
pgpC	-1.42	ydjL	1.43
rpoN	-1.42	serT	1.43
mcbA	-1.42	yjaB	1.43
lolB	-1.41	cbrA	1.43
letB	-1.41	trxC	1.43
ymfT	-1.41	hscB	1.43
yljB	-1.41	feoC	1.42
ltaE	-1.41	ylbF	1.42
mntH	-1.41	intD	1.42
ubiF	-1.41	yqhH	1.42
yliI	-1.41	rhtA	1.42
serS	-1.41	mazG	1.42
gatD	-1.4	purH	1.42
yafV	-1.4	nusA	1.42
fruA	-1.39	yihN	1.42
opgG	-1.39	ybjG	1.41
patD	-1.39	gltF	1.41
wzyE	-1.39	hcaT	1.41
lysA	-1.38	slmA	1.41
sapB	-1.38	dgcP	1.4
arnA	-1.38	timR	1.4
pagP	-1.38	suhB	1.4
wbbK	-1.37	yeeA	1.4
yhjY	-1.37	fucI	1.4
dhaL	-1.36	rpnA	1.39
ytfK	-1.36	tatD	1.39
smf	-1.36	yeiW	1.39
dhaM	-1.36	hofB	1.39
yggE	-1.36	ygeH	1.39
ycfP	-1.36	ebgA	1.39
ihfA	-1.36	ygaY	1.39
ydcS	-1.36	thiC	1.38
csgF	-1.35	yihF	1.38
yihY	-1.35	cusA	1.38
ycgL	-1.35	ycbU	1.38
galU	-1.35	yfjV	1.38
hemX	-1.35	yagK	1.38
msrC	-1.35	proY	1.38
csiE	-1.34	hybO	1.37
potG	-1.34	lysO	1.37
ydcH	-1.34	ulaF	1.37
wzxC	-1.34	yafX	1.37
yiiM	-1.34	ftnB	1.37
zntB	-1.34	yggI	1.37
yhiM	-1.34	ynfA	1.37
mreD	-1.34	ecnA	1.36
hemE	-1.34	yhjV	1.36
sapF	-1.33	rlmB	1.36
yihX	-1.33	yeeZ	1.36
csgE	-1.33	cynT	1.36
minC	-1.33	glvG	1.35
gsiA	-1.33	metL	1.35
grxC	-1.32	yfiC	1.35
ushA	-1.32	tapT	1.35
cobB	-1.32	yieL	1.35
ryjA	-1.31	gspA	1.35
shiA	-1.31	glpG	1.35
proV	-1.31	zraS	1.35
yeaO	-1.31	lysT	1.34
nanE	-1.3	serU	1.34
yeiE	-1.3	lysQ	1.34
yjjI	-1.3	ycbJ	1.34
ybdJ	-1.3	nikA	1.34
nagK	-1.3	ndk	1.34
yrdB	-1.29	alaA	1.34
sapC	-1.29	livK	1.34
ybaB	-1.29	fdoI	1.34
pykA	-1.29	yddA	1.34
rpe	-1.28	mhpB	1.33
ptsP	-1.28	pitA	1.33
waaL	-1.28	alsB	1.33
mdh	-1.28	mdtG	1.33
yidL	-1.28	insA3	1.33
ybjQ	-1.27	pinQ	1.33
manA	-1.27	metT	1.33
udp	-1.27	yegX	1.32
galM	-1.27	yjjX	1.32
zwf	-1.27	ycaM	1.32
rffC	-1.26	nsrR	1.32
yhaH	-1.26	hyfB	1.32
yjeI	-1.26	ptrA	1.32
wecC	-1.26	rpnC	1.31
pptA	-1.26	rimO	1.31
maeB	-1.25	emrY	1.31
dnaJ	-1.25	yfeW	1.31
gmhB	-1.25	fliR	1.31
mepM	-1.25	rplK	1.31
menH	-1.25	argW	1.31
bioB	-1.24	yagL	1.31
ydbL	-1.24	ydhV	1.31
iraP	-1.24	ylbE	1.31
betI	-1.24	artP	1.3
wbbH	-1.23	ydhP	1.3
yohK	-1.23	purL	1.3
hisG	-1.23	vsr	1.3
bcsC	-1.23	yeaL	1.3
tyrB	-1.23	elyC	1.3
ilvL	-1.23	uhpB	1.3
cysH	-1.23	ygeX	1.3
pta	-1.23	sgcQ	1.3
glcA	-1.23	yfaH	1.3
pxpA	-1.22	basS	1.3
ycfH	-1.22	stfQ	1.3
aldA	-1.22	apt	1.29
yagN	-1.22	codB	1.29
ycjF	-1.22	ydfC	1.29
rfbA	-1.21	ybjX	1.29
ymgF	-1.21	rluC	1.29
pepQ	-1.21	msbA	1.29
tesB	-1.21	ldtB	1.29
fiu	-1.21	brnQ	1.29
gpsA	-1.21	sgcX	1.28
yceH	-1.21	ygbN	1.28
yibT	-1.21	rsxB	1.28
lpoB	-1.21	fepE	1.28
deoB	-1.2	tsr	1.28
betB	-1.2	amiA	1.28
hisD	-1.2	thiI	1.28
nrdB	-1.2	dcrB	1.28
pdxA	-1.2	rplL	1.28
ygiN	-1.2	chiQ	1.28
nhoA	-1.2	hybB	1.28
ftsA	-1.2	rnlA	1.27
secA	-1.2	tolQ	1.27
sseA	-1.2	ydbA	1.27
waaF	-1.2	yraQ	1.27
clpB	-1.2	punR	1.27
nupC	-1.19	oxc	1.27
nlpA	-1.19	yeaW	1.27
yigB	-1.19	potA	1.27
arcA	-1.19	gltS	1.27
yeiB	-1.19	mutH	1.26
tpx	-1.19	citT	1.26
rstB	-1.19	pyrF	1.26
trpD	-1.19	ohsC	1.26
ydbH	-1.19	aegA	1.26
ftsW	-1.18	arfA	1.25
ybhL	-1.18	cusR	1.25
znuB	-1.18	thiG	1.25
ybhS	-1.18	cynS	1.25
yidH	-1.18	nusB	1.25
plsY	-1.18	nupX	1.25
secB	-1.18	rpsJ	1.25
ynaI	-1.17	srmB	1.25
entE	-1.17	php	1.24
proW	-1.17	ybgC	1.24
mdtC	-1.17	pppA	1.24
wecF	-1.17	ydfI	1.24
betT	-1.17	glnH	1.24
glcE	-1.17	rrlD	1.24
csgA	-1.16	rplP	1.24
ychH	-1.16	gsk	1.24
pgpA	-1.16	citG	1.23
pdeR	-1.16	ldhA	1.23
ykgF	-1.16	rnt	1.23
yecH	-1.16	metJ	1.23
can	-1.16	sixA	1.23
ytgB	-1.15	ulaA	1.22
galP	-1.15	accD	1.22
ydfG	-1.15	fsaB	1.22
xylB	-1.15	aaeB	1.22
mcbR	-1.14	sgcC	1.22
npr	-1.14	ygfX	1.22
gcvR	-1.14	parC	1.22
yaeR	-1.14	flhC	1.22
tauA	-1.14	nimR	1.21
tamB	-1.13	ylbH	1.21
phnP	-1.13	araG	1.21
apaG	-1.13	sutR	1.21
yodE	-1.13	rhsB	1.21
yfiS	-1.13	rsmG	1.21
ydjA	-1.13	insA2	1.21
wbbL	-1.13	frc	1.21
nuoN	-1.12	cspB	1.21
moaD	-1.12	rspR	1.2
ugpQ	-1.12	yjiK	1.2
ybjT	-1.12	fliD	1.2
rimJ	-1.12	yhiI	1.2
holA	-1.12	cysP	1.2
phoP	-1.12	rsmC	1.2
rimL	-1.11	yjgX	1.2
cysC	-1.11	mglC	1.2
livG	-1.11	pck	1.2
selB	-1.11	amiC	1.19
yohJ	-1.11	yahB	1.19
yciZ	-1.11	rsxA	1.19
sstT	-1.11	ybiU	1.19
yhjB	-1.11	hicA	1.19
nadD	-1.11	insO	1.19
sdhB	-1.1	ynbC	1.19
glyS	-1.1	scpC	1.19
pgm	-1.1	hscC	1.19
pdxJ	-1.1	gpt	1.19
renD	-1.1	mngA	1.18
trmH	-1.1	ygeP	1.18
hflK	-1.1	gatR	1.18
yfaY	-1.1	sdiA	1.18
bcsQ	-1.09	trmJ	1.18
yheO	-1.09	rlmL	1.18
tauC	-1.09	rpmG	1.18
mobA	-1.09	atpI	1.18
bisC	-1.09	fepD	1.18
yigA	-1.08	mdtP	1.18
pdxK	-1.08	argK	1.17
galF	-1.08	ygdQ	1.17
ypfH	-1.07	metF	1.17
cyoE	-1.07	yieK	1.17
lldR	-1.07	creD	1.16
dmlR	-1.07	fdhF	1.16
mtlD	-1.07	yhiL	1.16
opgH	-1.06	yaeI	1.16
ynfD	-1.06	yjhH	1.16
wbbI	-1.06	fdnG	1.16
gspD	-1.06	mnmG	1.16
dxr	-1.06	yebQ	1.15
lysU	-1.06	dgcJ	1.15
melR	-1.05	yhbQ	1.15
ynjB	-1.05	fryA	1.15
metA	-1.05	insF4	1.15
torI	-1.05	lpxP	1.14
rof	-1.05	hscA	1.14
stpA	-1.04	insD7	1.14
pyrR	-1.04	zraR	1.14
pqiB	-1.04	ydfV	1.14
cpxR	-1.04	yqjF	1.14
livF	-1.04	marB	1.14
ysaB	-1.04	lafU	1.13
yheU	-1.03	rlmI	1.13
aas	-1.03	purC	1.13
rssA	-1.03	rpsI	1.13
hha	-1.03	speF	1.13
glxK	-1.03	ftsP	1.13
ligA	-1.03	putA	1.13
mpaA	-1.03	dcm	1.13
lpxD	-1.03	yhhS	1.13
recC	-1.02	artM	1.13
yjjV	-1.02	preT	1.12
trpS	-1.02	gldA	1.12
pdeD	-1.02	rplC	1.12
ssuB	-1.02	ykgQ	1.12
clcA	-1.02	dusA	1.12
yncE	-1.02	guaB	1.12
wbbJ	-1.02	yibJ	1.12
glnG	-1.02	rrlH	1.12
cyoC	-1.01	dpaA	1.12
yggX	-1.01	araB	1.12
feaR	-1.01	ccmH	1.12
dnaQ	-1.01	ypdF	1.11
yfgD	-1.01	metI	1.11
hfq	-1.01	ldrA	1.11
cysN	-1.01	recT	1.11
epd	-1.01	cysU	1.11
yhcB	-1	yagM	1.11
cydC	-1	uidB	1.11
		ybcJ	1.11
		yciH	1.11
		yfaA	1.11
		yhcE	1.1
		arnF	1.1
		ycdU	1.1
		yffQ	1.1
		intB	1.1
		nanS	1.1
		yeeJ	1.1
		uspG	1.1
		dgcF	1.09
		narJ	1.09
		lipB	1.09
		emtA	1.09
		mprA	1.09
		secY	1.09
		ysaA	1.08
		nudE	1.08
		comR	1.08
		ygbM	1.08
		ymfE	1.08
		yhcG	1.08
		rplW	1.08
		selU	1.08
		lacY	1.08
		ybaV	1.07
		yzcX	1.07
		tadA	1.07
		priA	1.07
		hcp	1.07
		recE	1.07
		yehS	1.07
		mdlA	1.06
		yhfU	1.06
		rpoH	1.06
		ytjC	1.06
		yciA	1.06
		insB4	1.06
		yegL	1.06
		rplU	1.05
		fldB	1.05
		csdE	1.05
		ymfD	1.05
		ligB	1.05
		ybcY	1.05
		nrfG	1.05
		eptB	1.05
		hiuH	1.05
		uxaB	1.04
		yejK	1.04
		ulaG	1.04
		hflD	1.04
		ygcQ	1.04
		rplQ	1.04
		artQ	1.04
		rpsC	1.03
		sfsB	1.03
		ydcR	1.03
		rspA	1.03
		aspU	1.03
		iscX	1.03
		mepH	1.03
		dppB	1.03
		intF	1.03
		mdtI	1.03
		mltA	1.03
		yidK	1.03
		rsmF	1.02
		yihG	1.02
		fumB	1.02
		ybcH	1.02
		fadH	1.02
		plsC	1.02
		ygeY	1.02
		adeD	1.02
		cmk	1.02
		rihC	1.01
		insF1	1.01
		torA	1.01
		valT	1.01
		yaeF	1.01
		flxA	1
		eutA	1
