## Supplementary material for "Basal ppGpp signalling by SpoT integrates metabolism with acid resistance": Table S5

### Sheet: Sheet1
Panel A		Panel B		Panel E		Panel H		Panel K
H414A vs wt (100 genes)	Log2(FC)>3.96	supA vs H414A (102)	Log2(FC)>3.9	sup41 vs H414A (97)	Log2(FC)>3.4	supB vs H414A (94)	Log2(FC)>2.6	sup17 vs H414A (91)	Log2(FC)>2.3
pspG	6.20109	pspG	-6.04653	pspG	-5.90978	tisB	-4.81877	tisB	-4.91839
ycjM	5.94339	ydeQ	-5.98238	tisB	-5.56178	nemR	-4.28196	sulA	-4.11937
tisB	5.90342	ycjM	-5.82975	pspA	-5.46372	umuD	-4.20928	umuD	-4.04586
pspA	5.88003	yagH	-5.82045	ycjM	-5.43233	sulA	-4.14294	umuC	-3.83379
ydeQ	5.36686	yagG	-5.74544	pspE	-5.07168	umuC	-3.92882	recN	-3.79629
yagH	5.25961	ydeT	-5.7288	pspH	-4.8788	recN	-3.77466	pspG	-3.61711
cusC	5.25803	pspD	-5.7175	ycjN	-4.85231	yebG	-3.58592	yebG	-3.60928
pspD	5.12232	pspA	-5.6038	pspD	-4.82387	yebE	-3.57394	recA	-3.51975
ydeT	5.07039	ydeS	-5.40731	pspC	-4.72274	recX	-3.46015	yebE	-3.48734
yagG	5.02425	ykfJ	-5.30716	pspB	-4.50528	recA	-3.33703	ycjN	-3.38405
pspE	4.9397	yicT	-5.24018	umuD	-4.32977	yjiH	-3.22267	recX	-3.36338
ycjN	4.87611	pspH	-5.08493	nemR	-4.3072	ykfJ	-3.08952	ycjM	-3.23281
pspC	4.84362	pspC	-5.01979	yebE	-4.27449	pspG	-3.07161	pspD	-3.1351
yicT	4.68031	tisB	-5.01213	cusC	-4.26526	yhhQ	-2.9597	cpxP	-3.02896
envR	4.62568	ycjN	-4.8955	recN	-4.13477	cho	-2.75422	ysdE	-2.99458
pspB	4.62126	yjbS	-4.88785	ydeT	-4.09784	cpxP	-2.75198	pspH	-2.95837
recN	4.56294	pspE	-4.79661	sulA	-4.07076	ydfD	-2.72563	pspE	-2.86531
dinI	4.51055	xynR	-4.73166	umuC	-4.07049	ilvX	2.7045	nemR	-2.84805
sokA	4.50966	pspB	-4.713	yagH	-4.04251	yjdJ	2.70816	ycjO	-2.80353
yebG	4.47976	yafP	-4.70896	yncJ	-4.00285	yccJ	2.71281	ycfJ	-2.79352
ydeS	4.43532	umuC	-4.68055	yagG	-4.00248	yqaE	2.76238	yqhD	-2.76804
pspH	4.42271	yfhL	-4.66816	ydeQ	-3.86124	wrbA	2.77131	yncJ	-2.76276
nemR	4.41852	recN	-4.63864	yebG	-3.82701	yjjZ	2.77334	yjiH	-2.71806
xynR	4.31303	yfdO	-4.62984	ykfJ	-3.74474	sucD	2.78043	pspC	-2.68882
recX	4.29814	yghG	-4.43754	dinI	-3.73561	aceA	2.79422	dinI	-2.66587
yebE	4.26585	yebE	-4.41158	recX	-3.69436	pliG	2.80714	ykfJ	-2.5358
kilR	4.23965	nemR	-4.40885	yagF	-3.63302	poxB	2.81567	cho	-2.47324
yagF	4.2239	umuD	-4.39911	cusF	-3.61226	groS	2.82279	yhhQ	-2.46974
rttR	4.21302	yneL	-4.31707	xynR	-3.56851	dadA	2.82764	ilvC	2.40495
ydeR	4.20486	ykfH	-4.30907	recA	-3.52263	hupA	2.83118	ydiZ	2.44459
gfcB	4.17865	sfmH	-4.26933	lpp	3.50153	bolA	2.84051	yhiM	2.44691
sulA	4.03707	recX	-4.25018	dsrA	3.50618	thrL	2.85588	elaB	2.45471
rzpD	4.00102	sokA	-4.24292	osmY	3.51623	fumD	2.86592	agrB	2.46979
ykfH	4.00043	yghF	-4.22261	fbaB	3.53009	focA	2.87155	yagU	2.47272
fbaB	-4.01237	gfcB	-4.18634	glgA	3.54022	ymfI	2.87418	yeaQ	2.48779
pliG	-4.01579	yebG	-4.18541	yeaH	3.54307	ydiZ	2.87759	yncL	2.48988
gatA	-4.02065	cusC	-4.1771	ycaC	3.54333	aceB	2.89832	mdtE	2.49321
asd	-4.02224	metR	-4.12328	aceB	3.5736	elaB	2.9137	ycaC	2.5194
ycaC	-4.03438	yhhQ	-4.06051	ynaL	3.60684	adhE	2.97019	puuA	2.55509
yhcO	-4.04106	yagF	-4.029	nrdE	3.61238	gadC	2.97607	yfdI	2.55588
osmY	-4.10003	ygiS	-4.01737	sufD	3.62133	fbaA	3.00407	manX	2.57732
dosC	-4.10909	rzpD	-4.01399	otsA	3.62323	ilvN	3.00547	agrA	2.58006
ilvC	-4.11683	fbaB	4.00193	yjjZ	3.67739	gabT	3.04802	hupA	2.59671
ydiZ	-4.11845	ydiZ	4.00515	adhE	3.73328	manX	3.0637	gadY	2.59853
gabT	-4.13981	nrdE	4.00589	glgC	3.73557	ecnB	3.06762	dps	2.62457
dsrA	-4.18527	mdtF	4.02324	ykgL	3.73768	gapA	3.09224	puuR	2.65322
ybaT	-4.19134	ytjA	4.05457	osmC	3.74365	nrdF	3.09991	yebV	2.65799
ynaL	-4.22547	gabT	4.06228	ydiZ	3.77443	ypfM	3.14943	ompC	2.67554
ecnB	-4.2289	ybaT	4.09089	gabD	3.8053	puuB	3.16041	puuE	2.80182
glgA	-4.27424	talA	4.1354	ycgB	3.9054	rbsZ	3.16862	yhcO	2.83068
otsA	-4.28601	yciG	4.15959	ykgR	3.93622	yhjR	3.20249	ompF	2.87304
narY	-4.33031	yhcO	4.21156	adhP	3.95882	glsA	3.21233	aceK	2.88804
osmC	-4.33203	yccJ	4.22094	ybgA	4.02922	yobF	3.228	yehE	2.90745
adhE	-4.42802	adhE	4.26841	yccJ	4.07213	puuC	3.2396	hiuH	2.95428
osmE	-4.43925	gatY	4.27156	ytjA	4.07442	gatY	3.26425	yhjR	2.96102
dadA	-4.44137	yohP	4.28747	yehE	4.08586	gabD	3.28137	gatY	2.97524
yeaG	-4.48473	ompC	4.29846	gadF	4.12214	dps	3.35161	osmE	2.97817
gabD	-4.4863	gatZ	4.33528	dadA	4.1267	gatZ	3.3606	yobF	3.01725
nrdF	-4.50301	katE	4.33611	ecnB	4.15568	yebV	3.41849	puuD	3.0393
glgC	-4.51562	adhP	4.34811	yhcO	4.22093	lpp	3.43597	aceA	3.05493
adhP	-4.5685	tktB	4.35821	pliG	4.24107	ilvC	3.44186	patA	3.05855
ybgA	-4.60101	gatC	4.41388	elaB	4.26392	bdm	3.46066	zinT	3.10177
yccJ	-4.60856	gabD	4.42065	gadC	4.2783	cspC	3.46436	cspC	3.10251
elaB	-4.67824	poxB	4.46606	yhiD	4.292	yhcO	3.46748	glsA	3.20398
yiaG	-4.77839	yehE	4.48517	yeaQ	4.38976	yehE	3.51244	gcvB	3.22511
yjbE	-4.79468	bdm	4.53229	wrbA	4.42018	yhiD	3.56747	dctR	3.2289
ycgB	-4.86871	wrbA	4.55368	nrdF	4.42067	osmE	3.73036	puuB	3.24299
poxB	-4.90442	elaB	4.6124	katE	4.43026	patA	3.77167	puuC	3.26336
ytjA	-4.91425	osmE	4.63764	osmE	4.45671	yohP	3.79531	ygdI	3.32949
gadW	-4.9302	ygdI	4.66165	tktB	4.4611	gatC	3.8398	gatZ	3.33562
yeaH	-4.93593	ycaC	4.68625	talA	4.49034	grcA	3.95283	sra	3.34279
znuA	-4.98869	gatB	4.8414	ilvC	4.5357	csrB	3.97434	gadC	3.54841
talA	-5.05751	nrdF	4.86158	hdeD	4.53714	gadF	4.027	aceB	3.78612
wrbA	-5.05883	znuA	4.96183	poxB	4.56532	gadW	4.04986	grcA	3.87404
bdm	-5.06482	dctR	4.96465	gadW	4.59164	yeaQ	4.17007	gatC	3.97176
tktB	-5.17067	yahO	5.21435	znuA	4.71681	gatB	4.22653	yahO	4.06403
katE	-5.17393	gatA	5.21813	yiaG	4.7335	gatA	4.35234	gadW	4.15179
yohP	-5.34376	yiaG	5.23968	gadA	4.86149	gadB	4.53452	yiaG	4.16105
sra	-5.37241	mdtE	5.31226	yciG	4.93372	yahO	4.54038	gatB	4.44806
gadF	-5.37966	gadX	5.37069	slp	5.14795	gadX	4.62295	gadX	4.50575
ygdI	-5.38525	ilvC	5.38124	bdm	5.16028	slp	4.68865	gatA	4.65548
yahO	-5.4855	sra	5.54002	yohP	5.22981	ygdI	4.71757	yhiD	4.79058
yhiD	-5.74565	yebV	5.59071	glsA	5.25415	sra	4.72442	gadF	4.89367
hdeD	-5.75685	gadW	5.62708	yahO	5.45603	gcvB	4.7393	gadB	5.11231
gadC	-5.81785	yhiM	5.84369	dps	5.46004	yiaG	4.75996	slp	5.13228
yciG	-5.86758	patA	5.97796	yebV	5.48255	gadA	4.79328	gadA	5.51217
slp	-5.88631	glsA	6.26562	gadB	5.57226	hdeD	5.20218	hdeD	5.82653
glsA	-6.12368	dps	6.47188	ygdI	5.72018	gadE	6.70139	gadE	7.195
yebV	-6.16958	gadF	7.45792	sra	5.9355	arrS	7.35161	arrS	7.85753
dps	-6.23486	yhiD	7.49555	patA	5.94044	ykgO	7.69561	hdeB	9.10786
gadA	-6.46026	gadC	7.50111	gadE	6.46524	zinT	7.86222	hdeA	9.28282
patA	-6.50058	slp	8.03239	hdeB	6.93455	hdeB	7.95874
gadB	-7.03385	hdeD	8.3387	arrS	7.11778	hdeA	8.1797
gadE	-7.36989	ykgO	8.65097	hdeA	7.1209	ykgM	9.02052
hdeA	-7.48737	gadB	9.03144	zinT	9.33897
hdeB	-7.51657	gadA	9.10892	ykgO	9.50775
arrS	-7.9081	gadE	9.51983	ykgM	10.5717
zinT	-8.59019	ykgM	9.80457
ykgO	-8.84653	zinT	9.96163
ykgM	-9.87567	arrS	10.415
		hdeB	11.0949
		hdeA	11.3121
